# *Myoparr*-associated and -independent multiple roles of heterogeneous nuclear ribonucleoprotein K during skeletal muscle cell differentiation

**DOI:** 10.1101/2021.07.09.451593

**Authors:** Keisuke Hitachi, Yuri Kiyofuji, Masashi Nakatani, Kunihiro Tsuchida

**Affiliations:** Division for Therapies against Intractable Diseases, Institute for Comprehensive Medical Science (ICMS), Fujita Health University, Toyoake, Japan; Faculty of Rehabilitation and Care, Seijoh University, Tokai, Japan

**Keywords:** transcriptional regulation, myogenic differentiation, RNA-binding protein, endoplasmic reticulum stress

## Abstract

RNA-binding proteins (RBPs) regulate cell physiology via the formation of ribonucleic-protein complexes with coding and non-coding RNAs. RBPs have multiple functions in the same cells; however, the precise mechanism through which their pleiotropic functions are determined remains unknown. In this study, we revealed the multiple inhibitory functions of heterogeneous nuclear ribonucleoprotein K (hnRNPK) for myogenic differentiation. We first identified hnRNPK as a lncRNA *Myoparr* binding protein. Gain- and loss-of-function experiments showed that hnRNPK repressed the expression of *myogenin* at the transcriptional level. The hnRNPK-binding region of *Myoparr* was required to repress *myogenin* expression. Moreover, hnRNPK repressed the expression of a set of genes coding for aminoacyl-tRNA synthetases in a *Myoparr*-independent manner. Mechanistically, hnRNPK regulated the eIF2α/Atf4 pathway, one branch of the intrinsic pathways of the endoplasmic reticulum sensors, in differentiating myoblasts. Thus, our findings demonstrate that hnRNPK plays lncRNA-associated and - independent multiple roles during myogenic differentiation, indicating that the analysis of lncRNA-binding proteins will be useful for elucidating both the physiological functions of lncRNAs and the multiple functions of RBPs.
