## Supplementary Table2 for "*Myoparr*-associated and -independent multiple roles of heterogeneous nuclear ribonucleoprotein K during skeletal muscle cell differentiation"

### Sheet: Sheet1
84 genes regulated by both Myoparr KD and hnRNPK KD				50 genes decreased by Myoparr KD and increased by hnRNPK KD
Gene Name	Myoparr KD	hnRNPK KD		Gene Name	Myoparr KD	hnRNPK KD
9030617O03Rik	1.11473	0.753303		Acta1	-1.67741	0.770463
Ablim2	-1.35389	-0.858226		Actc1	-2.37294	1.45607
Acta1	-1.67741	0.770463		Afap1l1	-1.6148	0.812867
Actc1	-2.37294	1.45607		Ankrd2	-2.42897	1.33116
Adamts7	-0.760417	-0.886989		Atp2a1	-1.91801	0.907292
Afap1l1	-1.6148	0.812867		B3galt5	-1.54773	1.32571
Afap1l2	-0.920849	-0.898258		BC051019	-1.06513	0.952495
Ankrd2	-2.42897	1.33116		C130080G10Rik	-0.917669	1.44929
Areg	1.06416	0.975612		Casq1	-1.86942	1.77977
Art1	-2.78447	-0.921003		Cdkn1a	-0.993017	0.766335
Aspn	-1.68979	-1.24407		Cox6a2	-1.02885	1.6468
Atp2a1	-1.91801	0.907292		Cryab	-0.891761	0.842955
B3galt5	-1.54773	1.32571		Csrp3	-1.60876	2.37206
BC051019	-1.06513	0.952495		Ctxn3	-1.77767	0.806565
Bcat1	1.00434	1.58682		Enah	-0.795462	1.31328
C130080G10Rik	-0.917669	1.44929		Fgf21	-1.00555	1.76154
Car8	1.1411	0.750546		Fgfr3	-1.0625	0.902919
Casq1	-1.86942	1.77977		Filip1	-2.16099	0.771738
Cdkn1a	-0.993017	0.766335		Fndc5	-1.45587	1.96857
Cox6a2	-1.02885	1.6468		Fst	-1.7928	0.860374
Cryab	-0.891761	0.842955		Gpr56	-1.15915	0.770407
Csrp3	-1.60876	2.37206		Inpp4b	-1.04942	1.05774
Cth	1.2206	2.5928		Itgb1bp2	-1.59956	1.90345
Ctrb1	1.12779	1.26323		Klhl13	-1.25602	0.966818
Ctsw	1.09467	0.974429		Klhl41	-2.23136	0.770407
Ctxn3	-1.77767	0.806565		Lmod2	-2.411	0.814588
Dusp4	0.813089	0.82656		Lmod3	-1.97238	0.902868
Enah	-0.795462	1.31328		Mamstr	-1.28625	0.775861
Ereg	0.855922	1.08904		Mfsd7a	-1.19907	0.928934
Fgf21	-1.00555	1.76154		Mustn1	-1.4353	0.783765
Fgfr3	-1.0625	0.902919		Mybph	-1.99649	0.841903
Filip1	-2.16099	0.771738		Myh1	-2.8815	0.981189
Fmo1	-1.38959	-1.29144		Myh3	-2.17464	1.73993
Fndc5	-1.45587	1.96857		Myl4	-1.22802	2.1521
Fst	-1.7928	0.860374		Myl6b	-1.59459	1.46704
Gas1	-0.78958	-0.89743		Myog	-2.13355	0.778014
Gpr179	0.806278	-0.84692		Myoz2	-1.50929	1.40498
Gpr56	-1.15915	0.770407		Mypn	-1.2879	1.00155
Grem1	0.934918	0.97177		Nrap	-1.51365	1.14074
Heyl	-1.04983	-0.832427		Pgm5	-1.00759	1.11069
Igfn1	-3.22553	-1.92788		Rbm24	-1.53639	0.831121
Inpp4b	-1.04942	1.05774		Rfx4	-1.08546	1.07732
Itgb1bp2	-1.59956	1.90345		Rrad	-1.07866	0.972363
Klhl13	-1.25602	0.966818		Scn4a	-1.89287	0.82216
Klhl41	-2.23136	0.770407		Smim5	-1.6859	0.810674
Lipg	0.795565	0.926687		Srl	-1.61406	0.834594
Lmod2	-2.411	0.814588		Synpo2	-1.04219	0.840595
Lmod3	-1.97238	0.902868		Tnnc1	-1.67496	0.832342
Maf	-0.837412	-0.924505		Unc45b	-1.75957	0.958394
Mamstr	-1.28625	0.775861		Xirp1	-1.14736	0.802691
Mfsd7a	-1.19907	0.928934
Mss51	-1.10523	-1.25533
Mustn1	-1.4353	0.783765
Mybph	-1.99649	0.841903
Mycl1	-2.25758	-0.775363
Myh1	-2.8815	0.981189
Myh3	-2.17464	1.73993
Myl4	-1.22802	2.1521
Myl6b	-1.59459	1.46704
Myog	-2.13355	0.778014
Myoz2	-1.50929	1.40498
Mypn	-1.2879	1.00155
Nefl	1.49718	-0.933058
Npr3	1.4387	0.837366
Nrap	-1.51365	1.14074
Pdlim3	-1.1527	-1.0827
Pgm5	-1.00759	1.11069
Ptn	-1.12984	-1.0049
Ptprn	1.89618	0.933921
Rbm24	-1.53639	0.831121
Rdh5	-1.131	-1.24977
Rfx4	-1.08546	1.07732
Rrad	-1.07866	0.972363
Scn4a	-1.89287	0.82216
Slc2a6	-2.08248	-1.26514
Smim5	-1.6859	0.810674
Spon2	-1.72946	-0.919666
Srl	-1.61406	0.834594
Synpo2	-1.04219	0.840595
Tcf19	0.857105	-0.845744
Tmc3	-1.16825	-0.871032
Tnnc1	-1.67496	0.832342
Unc45b	-1.75957	0.958394
Xirp1	-1.14736	0.802691
